# Pheromone Receptors Help *Cnaphalocrocis medinalis* Avoid Competition in Rice Fields

**DOI:** 10.1101/2021.05.27.445942

**Authors:** Jianjun Cheng, Yongle Zhang, Yongjun Du

## Abstract

*Cnaphalocrocis medinalis* (Guene’e) (Lepidoptera: Pyralidae) is one of the most important insect pests that attack the rice crop, *Oryza sativa* L., in China, feeding on rice leaves. *Chilo suppressalis* and *Sesamia inferens* are two common insects living within the same ecological system that feed on rice stalks. Their behavior could affect *C. medinalis*’s choice of oviposition place, so we tested the electroantennogram (EAG) response of *C. medinalis* to a conspecific sex pheromone (Z11-18:OH; Z11-18:Ald; Z13-18:OH; Z13-18:Ald) and two other insects’ pheromone compounds (Z9-16:Ald; Z11-16Ald; Z11-16:OH;Z11-16:Ac and 16:Ald). The results indicate *C. medinalis* can detect those pheromones and is sensitive to Z11-16:Ald and Z9-16:Ald. In the heterologous expression system of Xenopus oocytes, we cloned three pheromone receptor genes, CmedPR1, CmedPR2, and CmedPR3. These had the same electroantennogram response, in addition to the response to the conspecific pheromone. CmedPR2 and CmedPR3 displayed strong sensitivity to Z11-16Ald and Z9-16:Ald. These results may contribute to clarifying how *C. medinalis* recognizes pheromones and interspecies communication.
