## Supplemental Table 1 for "Pheromone Receptors Help *Cnaphalocrocis medinalis* Avoid Competition in Rice Fields"

### Sheet: Sheet1
Table 2-2 Primers of rice leaf folder
Gene names	Primer names	Primer sequences	Tm（℃）
RT-PCR core sequence
CmedPR1	CmedPR4-F1(1)	ATGCTGCTGCATCTGTTCGGC	55
	CmedPR4-R1(911)	CTCGACCCCGACTATTTCGAAG
	CmedPR4-F2(500)	GTGCCTCATGATCTTCCAGC
CmedPR3	CmePR3-F1(49)	CATTTCAAACACAAGAGTGA	55
	CmePR3-R1(828)	GACGCTCATGGACTCCCAGG
CmedPR2	CmPR2-F1(1)	ATGACAGCAATCAATAAAAGTGG	55
	CmPR2-R2(1036)	GTAATCAGCGTCAACGGAGC
RACE
CmedPR1	CmePR4-R2-5'(217)	AAGTGGACGGAGAACTCAAGC	63
	CmePR4-R3-5'RACE 1st roundPCR(161)	GCGGCTCAGGTTGATGACGAAGG	60
	CmePR4-R4-5’RACE 2nd round PCR(71)	CAGGCGGTCTATCTTCTCGCAGAGTT	59
	CmePR4-R5-5’RACE 2nd roundPCR(47)	TTGCTGCACGTATTCGCCTCTGT	62
	CmePR4-F3-3’RACE 1st roundPCR(139)	CCTTCGTCATCAACCTGAGCCG	62
	CmePR4-F4-3’RACE 2nd roundPCR(231)	TTCACGATGGAGGACCACTTCT	63
	CmePR4-F5-3’RACE 2nd roundPCR(412)	CCCTGGAATACCGTCGGAGAAA	60
CmedPR3	CmePR3-R2-5’RACE RT(751)	TGACATCTGTGTGAGTTGAG	62
	CmePR3-R3-5’RACE 1st round PCR(387)	TCTGGAAGACGATGATGAAGAGC	62
	CmePR3-R4-5’RACE 2nd round PCR(319)	AGCAGGTTCAGCAGCGAGGACAGGA	63
	CmePR3-R5-5’RACE 2nd round PCR(139)	GTCATCCCGAACATGATCCGAGT	60
	CmePR3-F3-3’RACE 1st round PCR(363)	GCTGCTCTTCATCATCGTCTTCC	65
	CmePR3-F4-3’RACE 2nd round PCR(507)	GATGACCGGGAGAATGCAAGGATT	62
	CmePR3-F5-3’RACE 2nd round PCR(680)	GAAAGGTGCATACATGCGCTAC	62
CmedPR2	CmePR2-F2-3’RACE 1st round PCR(663)	GCCACATCCATACGCTGGTCAAC	65
	CmePR2-F3--3’RACE 2nd round PCR(729)	TTCAGTTTCGTAAAAGCGTTGGT	62
	CmePR2-F4-3’RACE 2nd round PCR(921)	CCGCTGCTGGGCTTCAACTACAT	62
Consrtuction of experssion vector
	CmedPR1-F	ACTTTGGCAGATCTGATATCGCCACCATGATTCCTGGAAAGACCG
	CmedPR1-R	TACCGGGCCCACTAGTGATATCTTACTTTAATCCCTGTGATGTC
	CmedPR2-F	ACTTTGGCAGATCTGATATCGCCACCATGACAGCAATCAATAAAAG
	CmedPR2-R	TACCGGGCCCACTAGTGATATCTCATTGCAGTGATCCAAGAAATG
	CmedPR3-F	ACTTTGGCAGATCTGATATCGCCACCATGATTGTTAAAAGAGTCAAG
	CmedPR3-R	TACCGGGCCCACTAGTGATATCTTAATTACTATCTAATGATGTGAG
